# Parallel Expansion and Divergence of an Adhesin Family in Pathogenic Yeasts Including *Candida auris*

**DOI:** 10.1101/2022.02.09.479577

**Authors:** Rachel A. Smoak, Lindsey F. Snyder, Jan S. Fassler, Bin Z. He

## Abstract

Opportunistic yeast pathogens evolved multiple times in the Saccharomycetes class, including the recently emerged, multidrug-resistant *Candida auris*. We show that homologs of a known yeast adhesin family in *Candida albicans*, the Hyr/Iff-like (Hil) family, are enriched in distinct clades of *Candida* species as a result of multiple, independent expansions. Following gene duplication, the tandem repeat-rich region in these proteins diverged extremely rapidly and generated large variations in length and β-aggregation potential, both of which were known to directly affect adhesion. The conserved N-terminal effector domain was predicted to adopt a β-helical fold followed by an α-crystallin domain, making it structurally similar to a group of unrelated bacterial adhesins. Nonsynonymous-to-synonymous substitution rate analysis of the effector domain in *C. auris* revealed relaxed selective constraint and signatures of positive selection, suggesting functional diversification after gene duplication. Lastly, we found the Hil family genes to be enriched at chromosomal ends, which likely contributed to their expansion via ectopic recombination and break-induced replication. We hypothesize that the expansion and diversification of adhesin families are a key step toward the emergence of fungal pathogens and also generate variation in adhesion and virulence within and between species.
