## Supplementary Tables for "Parallel Expansion and Divergence of an Adhesin Family in Pathogenic Yeasts Including *Candida auris*"

### Sheet: Legend
Table S1 - 215 Hil family genes
Headers:	source: database from which the blast hit was identified	id: unique identifier	length: length of the BLASTP hit	complete: refseq_protein annotation of whether the protein sequence is complete on both ends	species	strain	taxid: NCBI taxonomy database ID	e_value	query_cover: BLASTP query coverage	perc_ident: BLASTP percent identity
E-values reported by different sources i.e. NCBI refseq_prot and GRYC, are not comparable due to the differences in the database size.
Table S2 - C. auris Hil proteins
Headers:	name: this study	gID: gene ID	pID: protein ID	length: protein length	chr: chromosome
Table S3 - DALI hits for structures similar to C. auris Hil1 Hyphal_reg_CWP
Headers:	No: rank from the DALI search	Chain: PDB ID and chain	Z: z-score for match	rmsd: root mean squared deviation between the query and the subject	lali: # of aligned residue pairs	nres: total # of residues in PDB structure	%id PDB: % identity to the PDB structure	keyword	Description
Table S4 - C. auris strains assembly statistics
Headers:	Strain	Clade	Assembly_ID: NCBI Assembly ID	Sequencing_Technology	Assembly_Notes: assembly pipeline and level
Table S5 - Tandem repeat copy numbers in Hil1-4 in C. auris
Headers:	see table
Table S6 - Site test results for C. auris Hil family
Headers:	Models compared	Partition 1-414 nt	Partition 697- 987 nt
Table S7 - Species assembly information
Headers:	species	assemblyaccession	assemblystatus	coverage	contign50	scaffoldn50	refseq_category	submissiondate	lastupdatedate	taxid	speciesname
Table S8 - Comparison of BLASTP hits in two C. tropicalis assemblies
Headers:	refseq_protein (accession)	refseq_mRNA (accession)	refseq_len(gth)	new_len(gth): length of the homolog in the long-read assembly	SNPs: # of single nucleotide differences	gaps: # of gaps in alignment	new_assembly_nuc (accession)	comment

### Sheet: Table S1 - 215 Hil family genes
source	id	length	complete	species	strain	taxid	e_value	query_cover	perc_ident
RefSeq	XP_028889033.1	3052		Candida auris	NA	498019	0	100	100
RefSeq	XP_028888611.1	1704		Candida auris	NA	498019	7.15e-167	99	83.492
RefSeq	XP_025344416.1	2672	complete	Candida haemuloni	NA	45357	2.75e-160	99	82.109
RefSeq	XP_025334498.1	3113	complete	Candida duobushaemulonis	NA	1231522	3.32e-150	99	76.19
RefSeq	XP_025344407.1	4416	complete	Candida haemuloni	NA	45357	3.78e-150	99	77.532
RefSeq	XP_024713121.1	3335		Candida pseudohaemulonii	NA	418784	8.45e-150	99	77.778
RefSeq	XP_025335682.1	1873	complete	Candida duobushaemulonis	NA	1231522	1.15e-146	100	75.316
RefSeq	XP_025344601.1	1320	complete	Candida haemuloni	NA	45357	3.09e-142	100	72.36
RefSeq	XP_024713119.1	765		Candida pseudohaemulonii	NA	418784	4.99e-134	98	66.026
RefSeq	XP_025341971.1	729	complete	Candida haemuloni	NA	45357	3.48e-132	99	64.65
RefSeq	XP_025337653.1	637	complete	Candida duobushaemulonis	NA	1231522	7.61e-132	99	65.495
RefSeq	XP_025342839.1	1221	complete	Candida haemuloni	NA	45357	9.06e-132	99	65.079
RefSeq	XP_025334500.1	973	complete	Candida duobushaemulonis	NA	1231522	3.88e-131	98	66.026
RefSeq	XP_028887965.1	787		Candida auris	NA	498019	3.26e-129	98	66.881
RefSeq	XP_025343300.1	2259	complete	Candida haemuloni	NA	45357	5.62e-129	96	67.647
RefSeq	XP_028889034.1	662		Candida auris	NA	498019	8.08e-129	99	64.856
RefSeq	XP_024712323.1	596		Candida pseudohaemulonii	NA	418784	6.12e-127	98	65.273
RefSeq	XP_024711259.1	703		Candida pseudohaemulonii	NA	418784	1.61e-123	98	63.462
RefSeq	XP_025335995.1	727	complete	Candida duobushaemulonis	NA	1231522	1.08e-121	98	62.821
RefSeq	XP_024711351.1	1534		Candida pseudohaemulonii	NA	418784	9.7e-116	99	60.952
RefSeq	XP_028892406.1	1375		Candida auris	NA	498019	6.37e-115	98	61.022
RefSeq	XP_025338053.1	1785	complete	Candida duobushaemulonis	NA	1231522	1.32e-114	99	62.222
RefSeq	XP_025337648.1	1427	complete	Candida duobushaemulonis	NA	1231522	1.01e-108	99	57.778
RefSeq	XP_024712318.1	3575		Candida pseudohaemulonii	NA	418784	1.47e-102	99	57.778
RefSeq	XP_025343289.1	1165	complete	Candida haemuloni	NA	45357	3.67e-95	97	54.839
RefSeq	XP_024716365.1	2268		Candida pseudohaemulonii	NA	418784	2.07e-90	81	62.162
RefSeq	XP_024716363.1	1131		Candida pseudohaemulonii	NA	418784	4.8e-88	98	52.396
RefSeq	XP_024711350.1	804		Candida pseudohaemulonii	NA	418784	5.12e-78	99	48.243
RefSeq	XP_025341988.1	962	complete	Candida haemuloni	NA	45357	3.79e-72	98	47.134
RefSeq	XP_462630.1	775		Debaryomyces hansenii	CBS767	284592	2.6e-70	96	45.426
RefSeq	XP_018712269.1	363	no-ends	Metschnikowia bicuspidata	var. bicuspidata NRRL YB-4993	869754	4.98e-70	96	47.17
RefSeq	XP_018709942.1	360	no-right	Metschnikowia bicuspidata	var. bicuspidata NRRL YB-4993	869754	5.22e-68	100	44.817
RefSeq	XP_002770057.1	1597		Debaryomyces hansenii	CBS767	284592	1.61e-62	99	43.865
RefSeq	XP_025341634.1	817	complete	Candida haemuloni	NA	45357	8.48e-62	98	40
RefSeq	XP_025336698.1	932	complete	Candida duobushaemulonis	NA	1231522	4.47e-61	99	41.304
RefSeq	XP_028892087.1	833		Candida auris	NA	498019	5.74e-61	96	43.312
RefSeq	XP_025344020.1	745	complete	Candida haemuloni	NA	45357	4.93e-60	96	42.357
RefSeq	XP_025335681.1	1353	complete	Candida duobushaemulonis	NA	1231522	5.36e-59	95	43.322
RefSeq	XP_024711300.1	899		Candida pseudohaemulonii	NA	418784	7.65e-58	99	40.248
RefSeq	XP_028889361.1	717		Candida auris	NA	498019	3.12e-56	98	38.387
RefSeq	XP_018709340.1	516		Metschnikowia bicuspidata	var. bicuspidata NRRL YB-4993	869754	1.46e-55	99	42.056
RefSeq	XP_025344415.1	1650	complete	Candida haemuloni	NA	45357	2.26e-53	97	37.69
RefSeq	XP_024713725.1	856		Candida pseudohaemulonii	NA	418784	5.74e-53	98	37.621
RefSeq	XP_025339494.1	884	complete	Candida duobushaemulonis	NA	1231522	2.96e-52	98	38.585
RefSeq	XP_025336343.1	694	complete	Candida duobushaemulonis	NA	1231522	4.72e-49	96	36.095
RefSeq	XP_024713752.1	788		Candida pseudohaemulonii	NA	418784	5.04e-47	96	36.152
RefSeq	XP_025344412.1	2109	complete	Candida haemuloni	NA	45357	2.21e-42	97	40.065
RefSeq	XP_018710225.1	327		Metschnikowia bicuspidata	var. bicuspidata NRRL YB-4993	869754	1.74e-39	96	37.898
RefSeq	XP_018710224.1	498	no-left	Metschnikowia bicuspidata	var. bicuspidata NRRL YB-4993	869754	7.49e-36	68	46.491
RefSeq	XP_018710762.1	336		Metschnikowia bicuspidata	var. bicuspidata NRRL YB-4993	869754	7.51e-32	96	34.069
RefSeq	XP_018713570.1	338		Metschnikowia bicuspidata	var. bicuspidata NRRL YB-4993	869754	9.24e-32	97	34.375
RefSeq	XP_018714228.1	329	no-right	Metschnikowia bicuspidata	var. bicuspidata NRRL YB-4993	869754	5.99e-31	97	31.546
RefSeq	XP_018714595.1	335		Metschnikowia bicuspidata	var. bicuspidata NRRL YB-4993	869754	2.75e-29	99	30.341
RefSeq	XP_018709273.1	336		Metschnikowia bicuspidata	var. bicuspidata NRRL YB-4993	869754	3.08e-29	96	32.71
RefSeq	XP_018709275.1	330	no-left	Metschnikowia bicuspidata	var. bicuspidata NRRL YB-4993	869754	3.86e-29	97	31.861
RefSeq	XP_006687291.1	228		Yamadazyma tenuis	ATCC 10573	590646	1.7e-27	58	37.566
RefSeq	XP_001523310.1	203		Lodderomyces elongisporus	NRRL YB-4239	379508	3.93e-27	56	39.13
RefSeq	XP_001526001.1	196		Lodderomyces elongisporus	NRRL YB-4239	379508	1.18e-26	57	39.785
RefSeq	XP_006684153.1	207	no-right	Yamadazyma tenuis	ATCC 10573	590646	2.74e-26	61	36.816
RefSeq	XP_018713134.1	381		Metschnikowia bicuspidata	var. bicuspidata NRRL YB-4993	869754	5.33e-26	100	31.642
RefSeq	XP_018712964.1	345		Metschnikowia bicuspidata	var. bicuspidata NRRL YB-4993	869754	1.37e-25	97	31.269
RefSeq	XP_018714655.1	339		Metschnikowia bicuspidata	var. bicuspidata NRRL YB-4993	869754	2.86e-25	96	31.23
RefSeq	XP_018712348.1	199	no-ends	Metschnikowia bicuspidata	var. bicuspidata NRRL YB-4993	869754	5.05e-23	54	35.593
RefSeq	XP_018714824.1	367		Metschnikowia bicuspidata	var. bicuspidata NRRL YB-4993	869754	5.33e-23	99	29.394
RefSeq	XP_018709277.1	344		Metschnikowia bicuspidata	var. bicuspidata NRRL YB-4993	869754	2.24e-22	88	34.459
RefSeq	XP_018710226.1	626		Metschnikowia bicuspidata	var. bicuspidata NRRL YB-4993	869754	4.78e-22	97	31.153
RefSeq	XP_018710946.1	333		Metschnikowia bicuspidata	var. bicuspidata NRRL YB-4993	869754	6.92e-22	96	29.56
RefSeq	XP_018712283.1	344		Metschnikowia bicuspidata	var. bicuspidata NRRL YB-4993	869754	2.55e-21	99	30.581
RefSeq	XP_018713972.1	346		Metschnikowia bicuspidata	var. bicuspidata NRRL YB-4993	869754	2.41e-20	95	29.43
RefSeq	XP_018709279.1	176	no-ends	Metschnikowia bicuspidata	var. bicuspidata NRRL YB-4993	869754	5.16e-15	52	32.37
RefSeq	XP_018714230.1	197	no-right	Metschnikowia bicuspidata	var. bicuspidata NRRL YB-4993	869754	1.13e-14	54	31.461
RefSeq	XP_003959171.1	770		Kazachstania africana	CBS 2517	1071382	3.78e-14	66	35.294
RefSeq	XP_018710763.1	256	no-right	Metschnikowia bicuspidata	var. bicuspidata NRRL YB-4993	869754	1.5e-12	73	30.894
RefSeq	XP_015465113.1	429	no-right	Debaryomyces fabryi	NA	58627	1.55e-12	75	32.472
RefSeq	XP_002770240.1	949		Debaryomyces hansenii	CBS767	284592	5.48e-11	73	33.459
RefSeq	XP_002614829.1	702		Clavispora lusitaniae	ATCC 42720	306902	6.19e-11	87	29.31
RefSeq	XP_003958180.1	368		Kazachstania africana	CBS 2517	1071382	6.88e-11	67	28.879
RefSeq	XP_018709274.1	257		Metschnikowia bicuspidata	var. bicuspidata NRRL YB-4993	869754	7.25e-11	73	30.081
RefSeq	XP_003959752.1	1546		Kazachstania africana	CBS 2517	1071382	1.23e-10	82	29.72
RefSeq	XP_018709944.1	466	no-right	Metschnikowia bicuspidata	var. bicuspidata NRRL YB-4993	869754	2.74e-10	64	30.806
RefSeq	XP_003959960.1	3196	no-right	Kazachstania africana	CBS 2517	1071382	3.88e-10	57	34.021
RefSeq	XP_002614115.1	780	no-right	Clavispora lusitaniae	ATCC 42720	306902	1.49e-08	87	30.333
RefSeq	XP_018713950.1	318		Metschnikowia bicuspidata	var. bicuspidata NRRL YB-4993	869754	4.4e-08	85	25.714
RefSeq	XP_018714578.1	220		Metschnikowia bicuspidata	var. bicuspidata NRRL YB-4993	869754	1.08e-06	62	23.267
RefSeq	XP_722183.2	919		Candida albicans	SC5314	237561	0	100	100
RefSeq	XP_002420471.1	940		Candida dubliniensis	CD36	573826	5.64e-106	99	53.823
RefSeq	XP_714203.1	1249		Candida albicans	SC5314	237561	1.86e-85	100	48.494
RefSeq	XP_002547764.1	1405		Candida tropicalis	MYA-3404	294747	5.33e-84	99	45.732
RefSeq	XP_002550900.1	665		Candida tropicalis	MYA-3404	294747	1.97e-82	99	43.939
RefSeq	XP_002549927.1	925		Candida tropicalis	MYA-3404	294747	3.15e-81	100	44.444
RefSeq	XP_002546360.1	1952		Candida tropicalis	MYA-3404	294747	3.79e-80	96	45.231
RefSeq	XP_717330.2	941		Candida albicans	SC5314	237561	9.27e-79	100	43.333
RefSeq	XP_002545452.1	1383		Candida tropicalis	MYA-3404	294747	2.85e-78	97	45.37
RefSeq	XP_002547620.1	1689		Candida tropicalis	MYA-3404	294747	4.31e-78	95	45
RefSeq	XP_002421951.1	943		Candida dubliniensis	CD36	573826	5.15e-78	97	44.548
RefSeq	XP_002421924.1	945		Candida dubliniensis	CD36	573826	4.09e-77	97	44.548
RefSeq	XP_715137.2	941		Candida albicans	SC5314	237561	9.33e-77	97	43.925
RefSeq	XP_002547617.1	827	no-right	Candida tropicalis	MYA-3404	294747	3.44e-76	98	42.073
RefSeq	XP_002421505.1	2113		Candida dubliniensis	CD36	573826	3.88e-76	99	43.902
RefSeq	XP_002421668.1	1433		Candida dubliniensis	CD36	573826	2.12e-75	99	44.073
RefSeq	XP_002547615.1	749		Candida tropicalis	MYA-3404	294747	2.76e-75	100	40.964
RefSeq	XP_711686.2	1562		Candida albicans	SC5314	237561	9.33e-75	99	42.683
RefSeq	XP_718630.1	1526		Candida albicans	SC5314	237561	1.2e-73	100	42.424
RefSeq	XP_714201.2	714		Candida albicans	SC5314	237561	7.77e-72	100	43.235
RefSeq	XP_002420246.1	1279		Candida dubliniensis	CD36	573826	8.53e-70	97	43.925
RefSeq	XP_715535.1	1308		Candida albicans	SC5314	237561	8.71e-70	100	43.333
RefSeq	XP_003868553.1	706		Candida orthopsilosis	Co 90-125	1136231	9.19e-70	96	44.207
RefSeq	XP_002420375.1	649		Candida dubliniensis	CD36	573826	1.41e-68	97	44.144
RefSeq	XP_003868554.1	857		Candida orthopsilosis	Co 90-125	1136231	6.41e-67	96	44.207
RefSeq	XP_717969.1	1225		Candida albicans	SC5314	237561	3.7e-66	97	40.187
RefSeq	XP_002421681.1	1227		Candida dubliniensis	CD36	573826	1.34e-62	100	38.485
RefSeq	XP_002545510.1	656		Candida tropicalis	MYA-3404	294747	3.38e-61	63	50.704
RefSeq	XP_036665264.1	1671		Candida parapsilosis	NA	5480	4.91e-60	100	42.604
RefSeq	XP_020061729.1	329	no-ends	Suhomyces tanzawaensis	NRRL Y-17324	984487	6.26e-54	97	35.976
RefSeq	XP_020063353.1	339	no-right	Suhomyces tanzawaensis	NRRL Y-17324	984487	1.46e-52	99	34.731
RefSeq	XP_002547616.1	1626		Candida tropicalis	MYA-3404	294747	1.3e-50	64	44.495
RefSeq	XP_714246.2	1085		Candida albicans	SC5314	237561	6.01e-50	97	36.196
RefSeq	XP_020062061.1	363	no-right	Suhomyces tanzawaensis	NRRL Y-17324	984487	1.41e-48	97	36.196
RefSeq	XP_002418802.1	1277		Candida dubliniensis	CD36	573826	4.24e-48	93	36.19
RefSeq	XP_020062062.1	608		Suhomyces tanzawaensis	NRRL Y-17324	984487	6.29e-47	91	38.111
RefSeq	XP_001485543.1	385		Meyerozyma guilliermondii	ATCC 6260	294746	1e-46	98	36.637
RefSeq	XP_001523105.1	3496		Lodderomyces elongisporus	NRRL YB-4239	379508	2.64e-44	100	34.154
RefSeq	XP_036664320.1	411		Candida parapsilosis	NA	5480	4.18e-43	94	35.423
RefSeq	XP_036665262.1	1640		Candida parapsilosis	NA	5480	5.89e-43	97	37.117
RefSeq	XP_001487825.1	1750		Meyerozyma guilliermondii	ATCC 6260	294746	6.43e-43	97	36.308
RefSeq	XP_036667771.1	420		Candida parapsilosis	NA	5480	6.47e-43	94	36.677
RefSeq	XP_036664319.1	414		Candida parapsilosis	NA	5480	8.18e-43	95	36.449
RefSeq	XP_001485548.1	1129		Meyerozyma guilliermondii	ATCC 6260	294746	2.59e-42	90	36.304
RefSeq	XP_001482143.1	1111		Meyerozyma guilliermondii	ATCC 6260	294746	8.29e-42	98	35.417
RefSeq	XP_002547904.1	1038		Candida tropicalis	MYA-3404	294747	1.36e-41	99	34.954
RefSeq	XP_036664321.1	419		Candida parapsilosis	NA	5480	5.06e-41	94	36.335
RefSeq	XP_036668412.1	418		Candida parapsilosis	NA	5480	5.51e-41	94	34.796
RefSeq	XP_036664318.1	439		Candida parapsilosis	NA	5480	1.11e-39	91	35.463
RefSeq	XP_006683698.1	333		Yamadazyma tenuis	ATCC 10573	590646	3.43e-38	91	33.117
RefSeq	XP_002550128.1	1230		Candida tropicalis	MYA-3404	294747	5.93e-38	85	39.1
RefSeq	XP_036667770.1	410		Candida parapsilosis	NA	5480	8.37e-37	94	35.294
RefSeq	XP_036664322.1	437		Candida parapsilosis	NA	5480	2.01e-34	94	35.826
RefSeq	XP_003868555.1	774		Candida orthopsilosis	Co 90-125	1136231	2.25e-34	91	35.484
RefSeq	XP_002550768.1	455		Candida tropicalis	MYA-3404	294747	1.04e-32	85	35.587
RefSeq	XP_036663837.1	438		Candida parapsilosis	NA	5480	3.21e-32	91	30.794
RefSeq	XP_002419003.1	534		Candida dubliniensis	CD36	573826	8.25e-32	98	30.909
RefSeq	XP_036665265.1	1714		Candida parapsilosis	NA	5480	2.1e-31	91	32.219
RefSeq	XP_717774.1	511		Candida albicans	SC5314	237561	1.95e-30	98	32.432
RefSeq	XP_036663836.1	404		Candida parapsilosis	NA	5480	4.22e-28	91	29.677
RefSeq	XP_002546744.1	328		Candida tropicalis	MYA-3404	294747	4.53e-28	100	28.221
RefSeq	XP_006684896.1	361	no-right	Yamadazyma tenuis	ATCC 10573	590646	4.19e-27	99	30.882
RefSeq	XP_036662815.1	1429		Candida parapsilosis	NA	5480	7.47e-27	82	35.74
RefSeq	XP_717775.2	1244		Candida albicans	SC5314	237561	4.89e-26	91	31.715
RefSeq	XP_002547891.1	669		Candida tropicalis	MYA-3404	294747	2.98e-24	93	28.896
RefSeq	XP_002550387.1	588		Candida tropicalis	MYA-3404	294747	7.28e-23	91	30.693
RefSeq	XP_002419002.1	1268		Candida dubliniensis	CD36	573826	2.3e-21	88	30.333
RefSeq	XP_003959094.1	805		Kazachstania africana	CBS 2517	1071382	3.42e-20	66	32.035
RefSeq	XP_036665263.1	2273		Candida parapsilosis	NA	5480	4.86e-20	82	35.507
RefSeq	XP_002614819.1	402		Clavispora lusitaniae	ATCC 42720	306902	1.35e-19	95	27.301
RefSeq	XP_002614815.1	674		Clavispora lusitaniae	ATCC 42720	306902	5.81e-18	95	29.102
RefSeq	XP_020067797.1	472	no-right	Cyberlindnera jadinii	NRRL Y-1542	983966	3.12e-16	63	31.081
RefSeq	XP_002615218.1	1442		Clavispora lusitaniae	ATCC 42720	306902	2.37e-14	98	28.994
RefSeq	XP_002614120.1	624	no-right	Clavispora lusitaniae	ATCC 42720	306902	1.44e-13	80	28.676
RefSeq	XP_002620045.1	231		Clavispora lusitaniae	ATCC 42720	306902	2.86e-11	64	26.697
RefSeq	XP_001527307.1	947		Lodderomyces elongisporus	NRRL YB-4239	379508	7.37e-11	66	27.876
RefSeq	XP_003958926.1	1072		Kazachstania africana	CBS 2517	1071382	3.14e-10	57	27.179
RefSeq	XP_002614121.1	1143		Clavispora lusitaniae	ATCC 42720	306902	3.28e-10	64	28.761
RefSeq	XP_020068387.1	935		Cyberlindnera jadinii	NRRL Y-1542	983966	6.4e-10	54	29.032
RefSeq	XP_007375135.1	459		Spathaspora passalidarum	NRRL Y-27907	619300	1.13e-07	60	30.846
RefSeq	XP_007376669.1	1945	no-right	Spathaspora passalidarum	NRRL Y-27907	619300	1.22e-06	61	29.665
RefSeq	XP_018713478.1	218		Metschnikowia bicuspidata	var. bicuspidata NRRL YB-4993	869754	4.17e-06	56	28.788
RefSeq	XP_003956397.1	286		Kazachstania africana	CBS 2517	1071382	8.05e-06	63	25
RefSeq	XP_003672684.1	476		Naumovozyma dairenensis	CBS 421	1071378	1.7e-63	95	42.767
RefSeq	XP_022466292.1	1196		Kazachstania naganishii	CBS 8797	1071383	1.12e-61	97	43.963
RefSeq	XP_003678549.1	773		Naumovozyma castellii	CBS 4309	1064592	2.72e-61	98	41.411
RefSeq	XP_022466281.1	1096		Kazachstania naganishii	CBS 8797	1071383	6.28e-61	97	43.653
RefSeq	XP_003671892.1	867		Naumovozyma dairenensis	CBS 421	1071378	1.75e-54	97	42.901
RefSeq	XP_452176.1	766		Kluyveromyces lactis	NA	28985	1.28e-19	90	30.921
RefSeq	XP_003957739.1	238		Kazachstania africana	CBS 2517	1071382	1.01e-17	66	32
RefSeq	XP_003958230.1	251		Kazachstania africana	CBS 2517	1071382	6.74e-10	72	29.461
RefSeq	XP_003956376.1	626		Kazachstania africana	CBS 2517	1071382	4.46e-09	75	30.522
RefSeq	XP_022464879.1	1099		Kazachstania naganishii	CBS 8797	1071383	5.34e-07	75	29.885
RefSeq	XP_007373711.1	520		Spathaspora passalidarum	NRRL Y-27907	619300	3.94e-06	95	29.154
RefSeq	KAG2734361.1	960		Scheffersomyces stipitis	NRRL Y-7124	913138	2.84e-64	99	39.697
RefSeq	KAG2735578.1	2707		Scheffersomyces stipitis	NRRL Y-7124	913138	1.2e-61	97	41.231
RefSeq	KAG2733521.1	2206		Scheffersomyces stipitis	NRRL Y-7124	913138	1.19e-59	97	40.123
RefSeq	KAG2731421.1	1555		Scheffersomyces stipitis	NRRL Y-7124	913138	7.76e-58	96	38.245
RefSeq	KAG2732535.1	2212		Scheffersomyces stipitis	NRRL Y-7124	913138	8.53e-56	98	39.692
RefSeq	KAG2731009.1	1257		Scheffersomyces stipitis	NRRL Y-7124	913138	5.39e-54	100	38.393
RefSeq	KAG2733788.1	1523		Scheffersomyces stipitis	NRRL Y-7124	913138	2.62e-22	97	29.787
RefSeq	QHS65613.1	965		Candida glabrata	CBS 138	5478	0	100	100
RefSeq	QHS67215.1	1861		Candida glabrata	CBS 138	5478	1.77e-104	99	52.308
RefSeq	QHS67886.1	2111		Candida glabrata	CBS 138	5478	3.87e-25	96	31.692
RefSeq	QHS67369.1	2385		Candida glabrata	CBS 138	5478	2.68e-24	99	31.532
RefSeq	QHS67887.1	832		Candida glabrata	CBS 138	5478	6.25e-23	96	30.699
RefSeq	QHS68452.1	3241		Candida glabrata	CBS 138	5478	7.05e-23	95	29.721
RefSeq	QHS66001.1	1570		Candida glabrata	CBS 138	5478	1.35e-22	95	31.402
RefSeq	QHS69029.1	1580		Candida glabrata	CBS 138	5478	7.63e-20	99	29.155
RefSeq	QHS64595.1	955		Candida glabrata	CBS 138	5478	7.24e-19	99	29.191
RefSeq	QHS64811.1	2231		Candida glabrata	CBS 138	5478	1.41e-18	95	28.358
RefSeq	QHS65049.1	3330		Candida glabrata	CBS 138	5478	5.12e-18	96	30.149
RefSeq	QHS66441.1	1989		Candida glabrata	CBS 138	5478	1.28e-17	87	30.132
RefSeq	QHS65618.1	4497		Candida glabrata	CBS 138	5478	1.12e-16	96	29.641
RefSeq	PIS52481.1	1247		Candida auris	NA	498019	9.35e-145	96.9231	64.724
GRYC	NABA0s29e06380g	997	NA	Nakaseomyces bacillisporus	CBS 7720	1279116	4.33e-15	99	26.923
GRYC	NADE0s03e05775g	920	NA	Nakaseomyces delphensis	CBS 2170	1279113	6.9e-08	88	28.107
GRYC	NADE0s03e00110g	1017	NA	Nakaseomyces delphensis	CBS 2170	1279113	4.16e-07	81	27.425
GRYC	CANI0s04e00110g	919	NA	Candida nivariensis	CBS 9983	1279115	2.49e-156	99	64
GRYC	CABR0s21e03234g	893	NA	Candida bracarensis	CBS 10154	1279114	3.21e-149	100	60.976
GRYC	CANI0s18e03223g	394	NA	Candida nivariensis	CBS 9983	1279115	1.73e-106	100	52.134
GRYC	CABR0s31e03938g	374	NA	Candida bracarensis	CBS 10154	1279114	3.52e-102	98	49.221
GRYC	NADE0s05e04136g	409	NA	Nakaseomyces delphensis	CBS 2170	1279113	1.89e-101	97	48.589
GRYC	CACA0s12e09086g	420	NA	Candida castellii	CBS 4332	1279086	7.69e-32	99	30.24
GRYC	CACA0s05e11539g	697	NA	Candida castellii	CBS 4332	1279086	1.15e-30	98	32.326
GRYC	SAKL0C00330g	1270	NA	Lachancea kluyveri	CBS 3082	4934	3.38e-30	91	32.026
GRYC	CACA0s29e00143g	720	NA	Candida castellii	CBS 4332	1279086	7.04e-29	98	31.722
GRYC	CACA0s21e06930g	506	NA	Candida castellii	CBS 4332	1279086	2.19e-27	97	31.003
GRYC	CACA0s22e00132g	385	NA	Candida castellii	CBS 4332	1279086	7.35e-22	68	31.034
GRYC	CACA0s05e11550g	403	NA	Candida castellii	CBS 4332	1279086	1.32e-17	63	29.245
GRYC	NADE0s05e05918g	990	NA	Nakaseomyces delphensis	CBS 2170	1279113	1.9e-16	99	29.745

### Sheet: Table S2 - C. auris Hil protein
name	gID	pID	length	chr
Hil1	B9J08_004109	PIS50296.1	2946	6
Hil2	B9J08_004892	PIS49865.1	1720	5
Hil3	B9J08_001531	PIS55432.1	1375	1
Hil4	B9J08_004098	PIS52481.1	1247	1
Hil5	B9J08_001155	PIS56617.1	858	3
Hil6	B9J08_004100	PIS52483.1	760	1
Hil7	B9J08_004451	PIS50623.1	717	6
Hil8	B9J08_004110	PIS50297.1	664	6

### Sheet: Table S3 - DALI hits for C. aur
No	Chain	Z	rmsd	lali	nres	%id PDB	keyword	Description
1	3p4g-B	13.7	3.9	210	313	10	ANTIFREEZE PROTEIN	ANTIFREEZE PROTEIN;
2	2odl-A	13.5	3.4	205	372	12	CELL ADHESION	ADHESIN;
3	6qps-A	12.5	4.1	237	447	6	LYASE	POLYSACCHARIDE LYASE FAMILY 6;
4	6n2c-A	12.4	3.1	203	409	14	CELL ADHESION	TAPIRIN;
5	2x3h-A	12.3	4	238	498	9	LYASE	K5 LYASE;
6	4rt6-A	11.9	3.5	220	805	13	PROTEIN BINDING	HEME/HEMOPEXIN-BINDING PROTEIN;
7	5z9t-A	11.9	4.5	239	499	6	LYASE	ALGINATE LYASE ALYF-OU02;
8	1wxr-A	11.7	3.9	210	1035	14	HYDROLASE	HAEMOGLOBIN PROTEASE;
9	3ak5-A	11.6	4	208	970	14	HYDROLASE	HEMOGLOBIN-BINDING PROTEASE HBP;
10	2vbk-A	11.6	3.5	208	511	9	VIRAL PROTEIN	TAILSPIKE-PROTEIN;
11	6w4q-C	11.6	4.7	225	758	8	HYDROLASE	TAIL FIBER;
12	4mr0-A	11.6	4	234	456	11	PLASIMIN AND FIBRONECTIN-BINDING PROTEIN	PLASMIN AND FIBRONECTIN-BINDING PROTEIN A;
13	4om9-A	11.5	4	220	930	11	HYDROLASE	SERINE PROTEASE PET;
14	3t57-A	11.4	12.4	188	288	9	TRANSFERASE	UDP-N-ACETYLGLUCOSAMINE O-ACYLTRANSFERASE DOMAIN-
15	1rwr-A	11.3	2.9	169	297	14	CELL ADHESION	FILAMENTOUS HEMAGGLUTININ;
16	3h09-B	11.3	4.2	211	964	13	HYDROLASE	IMMUNOGLOBULIN A1 PROTEASE;
17	3jqy-A	11.3	11.5	166	233	7	TRANSFERASE	POLYSIALIC ACID O-ACETYLTRANSFERASE;
18	5w6h-A	11.2	4.1	216	697	13	viral protein, hydrolase	TAILSPIKE PROTEIN 4;
19	7akv-G	11.1	3.9	220	421	9	PROTEIN BINDING	PLASMA PROTEASE C1 INHIBITOR;
20	6nw9-C	11.1	3.9	219	619	11	VIRAL PROTEIN	TAILSPIKE PROTEIN;
21	5g5o-E	11.1	3.6	204	348	9	VIRAL PROTEIN	LH3 HEXON-INTERLACING CAPSID PROTEIN;
22	1dbg-A	11.1	4.2	231	481	6	LYASE	CHONDROITINASE B;
23	5f42-A	11.1	11.8	177	276	11	TRANSFERASE	ACYL-[ACYL-CARRIER-PROTEIN]--UDP-N-ACETYLGLUCOSAM
24	4nk6-A	11	3.3	207	424	11	ISOMERASE	POLY(BETA-D-MANNURONATE) C5 EPIMERASE;
25	4q1q-A	11	3.6	200	274	14	CELL ADHESION	ADHESIN/INVASIN TIBA AUTOTRANSPORTER;
26	1dab-A	10.9	3.8	218	539	10	CELL ADHESION	P.69 PERTACTIN;
27	6tku-A	10.9	3.7	216	545	9	HYDROLASE	DEPOLYMERASE KP32GP38;
28	2wlc-A	10.9	11.4	159	211	8	TRANSFERASE	POLYSIALIC ACID O-ACETYLTRANSFERASE;
29	3pmo-A	10.9	13	182	357	10	TRANSFERASE	UDP-3-O-[3-HYDROXYMYRISTOYL] GLUCOSAMINE N-ACYLTR
30	4peu-A	10.9	3.8	193	250	13	UNKNOWN FUNCTION	UNCHARACTERIZED PROTEIN;
31	4e79-B	10.9	12.6	179	350	10	TRANSFERASE	UDP-3-O-ACYLGLUCOSAMINE N-ACYLTRANSFERASE;
32	4yz0-A	10.8	3.4	162	198	8	LYASE	PECTATE LYASE;
33	7c7d-A	10.8	3.5	222	539	9	HYDROLASE	ALPHA-1_3-GLUCANASE;
34	6c72-A	10.8	3.7	217	579	6	HYDROLASE	PARTICLE-ASSOCIATED GLYCOSIDE HYDROLASE;
35	3syj-A	10.8	3.3	218	920	13	CELL ADHESION	ADHESION AND PENETRATION PROTEIN AUTOTRANSPORTER;
36	2v0i-A	10.8	12.5	178	450	7	TRANSFERASE	BIFUNCTIONAL PROTEIN GLMU;
37	3eqn-A	10.8	3.9	225	752	8	HYDROLASE	GLUCAN 1_3-BETA-GLUCOSIDASE;
38	1rmg-A	10.8	4	224	422	8	HYDROLASE	RHAMNOGALACTURONASE A;
39	5lw3-A	10.8	4	222	381	8	ISOMERASE	POLY(BETA-D-MANNURONATE) C5 EPIMERASE 6;
40	1j2z-A	10.8	11.9	185	259	9	TRANSFERASE	ACYL-[ACYL-CARRIER-PROTEIN]--UDP-N-ACETYLGLUCOSAM
41	2inu-A	10.7	3.9	215	399	8	LYASE	INSULIN FRUCTOTRANSFERASE;
42	3lmw-A	10.7	4.2	217	472	9	HYDROLASE	IOTA-CARRAGEENASE CGIA;
43	4ru5-C	10.7	5.1	227	602	11	LYASE	TAILSPIKE GP27;
44	3hsq-A	10.7	12.6	187	259	7	TRANSFERASE	ACYL-[ACYL-CARRIER-PROTEIN]--UDP-N-
45	7k47-A	10.7	11.5	169	455	7	TRANSFERASE	BIFUNCTIONAL PROTEIN GLMU;
46	4n27-A	10.7	12.4	148	175	9	TRANSFERASE	BACTERIAL TRANSFERASE HEXAPEPTIDE REPEAT;
47	1k5c-A	10.6	4.1	214	333	12	HYDROLASE	ENDOPOLYGALACTURONASE;
48	5zru-A	10.5	3.6	220	576	8	HYDROLASE	ALPHA-1_3-GLUCANASE;
49	5ny0-A	10.5	4.6	207	343	11	CELL ADHESION	L. REUTERIS SRRP BINDING REGION;
50	1ia5-A	10.5	4	214	339	10	HYDROLASE	POLYGALACTURONASE;
51	4r36-A	10.5	11.8	177	255	10	TRANSFERASE	PUTATIVE ACYL-[ACYL-CARRIER-PROTEIN]--UDP-N-
52	7jw4-A	10.4	4.2	210	591	10	HYDROLASE	GLYCOSIDE HYDROLASE FAMILY 110;
53	5zku-F	10.4	4.6	220	443	7	HYDROLASE	DFA-IIIASE;
54	6e1r-A	10.3	4.8	224	544	10	HYDROLASE	TAILSPIKE PROTEIN;
55	1hm8-A	10.3	12.9	188	458	5	TRANSFERASE	UDP-N-ACETYLGLUCOSAMINE-1-PHOSPHATE URIDYLTRANSFE
56	1xhd-A	10.3	12.4	147	172	12	TRANSFERASE	PUTATIVE ACETYLTRANSFERASE/ACYLTRANSFERASE;
57	3suc-A	10.2	4	209	767	7	VIRAL PROTEIN	PRENECK APPENDAGE PROTEIN;
58	5ke1-A	10.2	4.3	184	322	13	TRANSPORT PROTEIN	OUTER MEMBRANE PROTEIN ICSA AUTOTRANSPORTER;
59	6eu4-A	10.2	4.1	214	587	6	VIRAL PROTEIN	TAIL SPIKE PROTEIN;
60	6f7k-B	10.2	3.9	225	547	11	SUGAR BINDING PROTEIN	TAILSPIKE;
61	1wmr-A	10.2	3.8	223	549	6	HYDROLASE	ISOPULLULANASE;
62	1hg8-A	10.2	4.3	219	349	9	HYDROLASE	ENDOPOLYGALACTURONASE;
63	6n2b-B	10.1	3.2	171	355	10	CELL ADHESION	TAPIRIN;
64	3d8v-A	10.1	12.4	176	477	9	TRANSFERASE	BIFUNCTIONAL PROTEIN GLMU;
65	5olq-C	10	3.9	221	427	6	LYASE	RHAMNOGALACTURONAN LYASE;
66	6xja-P	10	3.7	212	1286	5	IMMUNE SYSTEM	IMMUNOGLOBULIN A1 PROTEASE;
67	1bhe-A	10	3.7	212	376	10	GLYCOSIDASE	POLYGALACTURONASE;
68	4wa0-A	10	3.2	171	358	12	CELL ADHESION	POSSIBLE ADHESIN;
69	4u4b-A	10	3.3	162	326	7	LYASE	PECTATE LYASE;
70	3sze-A	10	4	218	943	13	HYDROLASE	SERINE PROTEASE ESPP;
71	6fi2-A	10	4.7	205	375	6	LYASE	VEXL;
72	2xc1-B	9.9	3.9	212	661	9	HYDROLASE	BIFUNCTIONAL TAIL PROTEIN;
73	4e6t-B	9.9	11.8	163	269	5	TRANSFERASE	ACYL-[ACYL-CARRIER-PROTEIN]--UDP-N-ACETYLGLUCOSAM
74	4c2l-A	9.8	3.6	207	372	12	HYDROLASE	ENDO-XYLOGALACTURONAN HYDROLASE A;
75	6kfn-A	9.8	3.9	199	298	11	LYASE	ALGINATE LYASE;
76	4pex-B	9.8	3.7	212	551	7	HYDROLASE	PUTATIVE SECRETED PROTEIN;
77	7chu-A	9.7	4.5	208	517	11	CELL INVASION	PUTATIVE PECTIN LYASE;
78	5mqp-E	9.7	3.7	211	602	10	HYDROLASE	GLYCOSIDE HYDROLASE BT_1002;
79	3jur-D	9.7	3.8	211	446	6	HYDROLASE	EXO-POLY-ALPHA-D-GALACTURONOSIDASE;
80	6kqs-A	9.6	4.2	216	620	8	HYDROLASE	LACTO-N-BIOSIDASE;
81	1pxz-A	9.6	3.3	176	346	9	ALLERGEN	MAJOR POLLEN ALLERGEN JUN A 1;
82	3vst-A	9.6	3.6	214	638	8	HYDROLASE	XYLOSIDASE;
83	4kh3-A	9.6	3.2	175	492	10	IMMUNE SYSTEM	ANTIGEN 43;
84	3r0s-A	9.6	11.7	175	252	6	TRANSFERASE	ACYL-[ACYL-CARRIER-PROTEIN]--UDP-N-ACETYLGLUCOSAM
85	5w5p-A	9.5	5.4	208	610	8	VIRAL PROTEIN	TAIL FIBER PROTEIN;
86	1v3w-A	9.5	11.9	131	173	10	TRANSFERASE	FERRIPYOCHELIN BINDING PROTEIN;
87	2f9c-A	9.4	12.6	191	320	7	STRUCTURAL GENOMICS, UNKNOWN FUNCTION	HYPOTHETICAL PROTEIN YDCK;
88	5olp-A	9.4	4.1	216	432	8	HYDROLASE	PECTATE LYASE;
89	1air-A	9.4	4.1	206	352	11	PECTATE CLEAVAGE	PECTATE LYASE C;
90	2iu8-A	9.4	12.7	191	346	7	TRANSFERASE	UDP-3-O-[3-HYDROXYMYRISTOYL] GLUCOSAMINE
91	3fsb-A	9.4	12.7	177	260	8	TRANSFERASE	QDTC;
92	6ive-A	9.4	12.2	141	168	3	METAL BINDING PROTEIN	FERRIPYOCHELIN-BINDING PROTEIN;
93	3lyc-A	9.4	4.1	167	241	8	CELL ADHESION	PUTATIVE PECTINASE;
94	5t5i-C	9.3	2.8	171	269	11	OXIDOREDUCTASE	TUNGSTEN FORMYLMETHANOFURAN DEHYDROGENASE SUBUNIT
95	2uve-A	9.3	4.6	221	571	10	HYDROLASE	EXOPOLYGALACTURONASE;
96	6k0v-A	9.3	3.7	211	562	8	HYDROLASE	ALPHA-1_3-GLUCANASE;
97	4xla-A	9.3	4.3	224	600	6	VIRAL PROTEIN	TAIL SPIKE PROTEIN;
98	3zsc-A	9.3	3.7	188	329	7	LYASE	PECTATE TRISACCHARIDE-LYASE;
99	4y9v-A	9.3	4.2	221	603	8	LYASE	PARTICLE-ASSOCIATED LYASE;
100	2bm5-A	9.2	3.9	166	183	9	PENTAPEPTIDE REPEAT PROTEIN	PENTAPEPTIDE REPEAT FAMILY PROTEIN;
101	4ru4-B	9.2	3.9	208	590	8	STRUCTURAL PROTEIN	TAIL SPIKE PROTEIN GP49;
102	3kwc-A	9.2	12.1	150	205	7	LYASE, PROTEIN BINDING, PHOTOSYNTHESIS	CARBON DIOXIDE CONCENTRATING MECHANISM PROTEIN;
103	4rmx-A	9.1	4.6	208	602	5	NA	PHI92_GP150;
104	2qx3-A	9.1	3.9	188	330	10	LYASE	PECTATE LYASE II;
105	3riq-A	9.1	3.8	208	541	10	VIRAL PROTEIN	TAILSPIKE PROTEIN;
106	4m9c-A	9.1	12.9	128	216	9	TRANSFERASE	BACTERIAL TRANSFERASE HEXAPEPTIDE (THREE REPEATS)
107	5jsd-A	9	4.2	201	548	8	VIRAL PROTEIN	PHIAB6 TAILSPIKE;
108	3vmv-A	9	4	171	324	9	LYASE	PECTATE LYASE;
109	6nzs-A	9	3.6	219	587	5	HYDROLASE	DEXTRANASE;
110	1vbl-A	9	3.7	198	416	9	LYASE	PECTATE LYASE 47;
111	2ggo-A	9	12.7	152	401	8	TRANSFERASE	401AA LONG HYPOTHETICAL GLUCOSE-1-PHOSPHATE
112	3jx8-A	9	4	163	247	5	CELL ADHESION	PUTATIVE LIPOPROTEIN;
113	1idj-A	8.9	4	192	359	7	LYASE	PECTIN LYASE A;
114	7a23-q	8.9	12.2	142	228	11	MEMBRANE PROTEIN	51KDA;
115	5gt5-A	8.8	3.3	172	444	10	LYASE	PECTATE LYASE;
116	3du1-X	8.8	3.4	186	237	5	STRUCTURAL PROTEIN	ALL3740 PROTEIN;
117	4hwv-A	8.8	3.8	192	498	7	LYASE	PECTATE LYASE/AMB ALLERGEN;
118	5b04-J	8.8	12.4	130	428	11	TRANSLATION	TRANSLATION INITIATION FACTOR EIF-2B SUBUNIT ALPH
119	3ixc-A	8.8	12	130	166	9	TRANSFERASE	HEXAPEPTIDE TRANSFERASE FAMILY PROTEIN;
120	6qg0-I	8.7	13.1	132	431	8	TRANSLATION	TRANSLATION INITIATION FACTOR EIF-2B SUBUNIT ALPH
121	6tgf-D	8.6	5.4	202	687	8	HYDROLASE	EXOPOLYSACCHARIDE BIOSYNTHESIS PROTEIN;
122	6s6y-C	8.5	3.2	167	268	8	HYDROLASE	FORMYLMETHANOFURAN DEHYDROGENASE SUBUNIT A;
123	5gqc-D	8.5	4.5	220	583	7	HYDROLASE	LACTO-N-BIOSIDASE;
124	5gkd-A	8.5	3.9	231	726	7	LYASE	ALYGC;
125	3cj8-A	8.5	12.1	129	219	9	TRANSFERASE	2_3_4_5-TETRAHYDROPYRIDINE-2_6-DICARBOXYLATE N-
126	3r3r-A	8.5	12	146	183	8	TRANSFERASE	FERRIPYOCHELIN BINDING PROTEIN;
127	4eqy-A	8.4	13.1	172	261	8	TRANSFERASE	ACYL-[ACYL-CARRIER-PROTEIN]--UDP-N-ACETYLGLUCOSAM
128	6bea-A	8.3	3.5	190	433	12	PROTEIN BINDING	AUTOTRANSPORTER PROTEIN UPAB;
129	3mqg-C	8.3	11.9	145	192	8	TRANSFERASE	LIPOPOLYSACCHARIDES BIOSYNTHESIS ACETYLTRANSFERAS
130	2xtw-B	8.2	3.4	160	215	5	CELL CYCLE	QNRB1;
131	6fls-D	8.1	3.5	171	217	6	UNKNOWN FUNCTION	PENTAPEPTIDE REPEAT FAMILY PROTEIN;
132	1qjv-A	8	3.6	180	342	7	HYDROLASE (ASPARTYL ESTERASE)	PECTIN METHYLESTERASE;
133	6o81-A	8	13.8	123	590	8	TRANSLATION	TRANSLATION INITIATION FACTOR EIF-2B SUBUNIT EPSI
134	5c1c-A	8	3.9	176	299	14	HYDROLASE	PECTINESTERASE;
135	2vhe-A	8	12.4	119	194	6	TRANSFERASE	ACETYLTRANSFERASE;
136	4eaa-A	7.9	12.4	120	210	10	TRANSFERASE	PEROSAMINE N-ACETYLTRANSFERASE;
137	4m99-A	7.9	12.2	119	206	10	TRANSFERASE	PILIN GLYCOSYLATION PROTEIN;
138	4fs7-A	7.8	3.6	184	383	7	PROTEIN BINDING	UNCHARACTERIZED PROTEIN;
139	3pet-A	7.7	4.2	151	218	7	CELL ADHESION	PUTATIVE ADHESIN;
140	1gq8-A	7.7	4.1	172	319	12	HYDROLASE	PECTINESTERASE;
141	3vbm-E	7.7	12.5	137	193	9	TRANSFERASE	GALACTOSIDE O-ACETYLTRANSFERASE;
142	5cya-B	7.6	3.1	131	168	10	CHAPERONE	TUBULIN-SPECIFIC CHAPERONE C;
143	2w7z-B	7.5	3.7	168	208	6	INHIBITOR	PENTAPEPTIDE REPEAT FAMILY PROTEIN;
144	4ojl-C	7.5	3.9	210	759	10	VIRAL PROTEIN	TAILSPIKE PROTEIN;
145	3grh-A	7.5	4.1	181	397	6	HYDROLASE	ACYL-COA THIOESTER HYDROLASE YBGC;
146	5gzt-B	7.5	3.5	146	1134	11	HYDROLASE	CHITINASE;
147	1ogm-X	7.4	4.6	213	572	8	HYDROLASE	DEXTRANASE;
148	1kru-A	7.4	12.5	127	201	6	TRANSFERASE	GALACTOSIDE O-ACETYLTRANSFERASE;
149	3n6z-A	7.3	3.5	180	339	7	HYDROLASE	PUTATIVE IMMUNOGLOBULIN A1 PROTEASE;
150	6jly-E	7.3	12.2	108	414	6	TRANSLATION	TRANSLATION INITIATION FACTOR EIF-2B SUBUNIT ALPH
151	4pmh-A	7.3	3.9	177	366	7	HYDROLASE	PECTINESTERASE;
152	2zu0-A	7.2	4.3	177	416	7	Biosynthetic Protein/Protein Binding	PROTEIN SUFD;
153	2j8k-A	7.2	3.6	153	181	10	TOXIN	NP275-NP276;
154	5u2k-A	7.2	12.1	111	190	10	TRANSFERASE	GALACTOSIDE O-ACETYLTRANSFERASE;
155	6z7p-A	7.1	4.1	199	1025	12	STRUCTURAL PROTEIN	S-LAYER PROTEIN;
156	6zt5-A	7	4.2	164	183	5	ISOMERASE	PENTAPEPTIDE REPEAT PROTEIN MFPA;
157	6znl-V	7	12.3	132	179	6	STRUCTURAL PROTEIN	ARP1 ACTIN RELATED PROTEIN 1 HOMOLOG A;
158	5keh-A	6.9	3.7	138	242	10	TOXIN	HEMOLYSIN;
159	4cp6-A	6.9	3.4	153	405	10	CHOLINE-BINDING PROTEIN	CHOLINE BINDING PROTEIN PCPA;
160	4mzu-F	6.8	11.6	144	294	6	ISOMERASE, TRANSFERASE	WXCM-LIKE PROTEIN;
161	4mxn-B	6.4	3.7	162	226	7	HYDROLASE	UNCHARACTERIZED PROTEIN;
162	3hjj-A	6.3	12.5	118	189	9	TRANSFERASE	MALTOSE O-ACETYLTRANSFERASE;
163	7d72-A	6.3	12	123	407	9	TRANSFERASE	MANNOSE-1-PHOSPHATE GUANYLTRANSFERASE BETA;
164	3c8v-C	6.2	13.2	127	465	6	TRANSFERASE	PUTATIVE ACETYLTRANSFERASE;
165	4h09-D	6.2	3.7	170	377	8	PROTEIN BINDING	HYPOTHETICAL LEUCINE RICH REPEAT PROTEIN;
166	2n3d-A	6.1	2.6	101	103	14	STRUCTURAL PROTEIN	BACTOFILIN A;
167	4dn7-A	6.1	4.6	167	406	5	TRANSPORT PROTEIN	ABC TRANSPORTER ATP-BINDING PROTEIN;
168	6ody-A	5.9	4	215	693	5	TOXIN	VACUOLATING CYTOTOXIN AUTOTRANSPORTER;
169	6wqm-D	5.9	11.6	133	281	8	TRANSFERASE	2_3_4_5-TETRAHYDROPYRIDINE-2_6-DICARBOXYLATE N-
170	4fd0-A	5.8	4.7	188	391	4	STRUCTURAL GENOMICS, UNKNOWN FUNCTION	LEUCINE RICH HYPOTHETICAL PROTEIN;
171	2xt2-A	5.8	3.9	150	197	6	CELL CYCLE	MCBG-LIKE PROTEIN;
172	1k8f-A	5.8	4.4	125	157	6	UNKNOWN FUNCTION	ADENYLYL CYCLASE-ASSOCIATED PROTEIN;
173	1yp3-C	5.8	12.1	100	435	7	TRANSFERASE	GLUCOSE-1-PHOSPHATE ADENYLYLTRANSFERASE SMALL
174	6lcn-F	5.8	13.6	119	309	8	TRANSFERASE	SERINE O-ACETYLTRANSFERASE;
175	5awf-A	5.7	6.7	160	385	7	TRANSPORT PROTEIN/PROTEIN BINDING	FES CLUSTER ASSEMBLY PROTEIN SUFB;
176	4ygu-D	5.7	3.7	120	175	11	CELL ADHESION	PUTATIVE ADHESIN;
177	3r5c-A	5.7	12.7	129	338	11	TRANSFERASE	TETRAHYDRODIPICOLINATE N-SUCCINYLETRANSFERASE;
178	2rij-A	5.7	12.6	134	381	9	TRANSFERASE	PUTATIVE 2_3_4_5-TETRAHYDROPYRIDINE-2-CARBOXYLATE
179	6rib-A	5.7	2.5	96	101	6	PROTEIN FIBRIL	BACTOFILIN;
180	3gvd-A	5.6	12.7	125	273	7	TRANSFERASE	SERINE ACETYLTRANSFERASE;
181	2b0r-A	5.5	4.7	123	164	6	UNKNOWN FUNCTION	POSSIBLE ADENYL CYCLASE-ASSOCIATED PROTEIN;
182	3fsy-C	5.4	12.6	122	297	14	TRANSFERASE	TETRAHYDRODIPICOLINATE N-SUCCINYLTRANSFERASE;
183	4fcg-A	5.3	5.8	156	296	6	Structural Genomics, Unknown Function	UNCHARACTERIZED PROTEIN;
184	3ult-A	5.3	9.3	107	114	11	ANTIFREEZE PROTEIN	ICE RECRYSTALLIZATION INHIBITION PROTEIN-LIKE PRO
185	1k4z-A	5.3	4.4	120	157	7	MEMBRANE PROTEIN	ADENYLYL CYCLASE-ASSOCIATED PROTEIN;
186	5m5z-A	5.2	4.7	195	755	8	TRANSFERASE	BETA-1_3-GLUCANASE;
187	4hus-B	5.2	12.2	111	214	10	TRANSFERASE/ANTIBIOTIC	VIRGINIAMYCIN A ACETYLTRANSFERASE;
188	2g0y-A	5.2	2.9	104	133	7	UNKNOWN FUNCTION	PENTAPEPTIDE REPEAT PROTEIN;
189	5l6s-M	5.2	12.2	92	229	8	TRANSFERASE	GLUCOSE-1-PHOSPHATE ADENYLYLTRANSFERASE;
190	1jta-A	5.2	3.9	166	361	5	LYASE	PECTATE LYASE A;
191	3oja-A	5.1	4.4	168	482	11	PROTEIN BINDING	LEUCINE-RICH IMMUNE MOLECULE 1;
192	4ay9-X	5.1	4.1	158	307	7	HORMONE/RECEPTOR	GLYCOPROTEIN HORMONES ALPHA POLYPEPTIDE;
193	3pr7-A	4.9	8.7	149	292	6	MEMBRANE PROTEIN	USPA1;
194	3oja-B	4.8	7.6	179	534	4	PROTEIN BINDING	LEUCINE-RICH IMMUNE MOLECULE 1;
195	4oju-A	4.5	3.1	99	143	12	STRUCTURAL GENOMICS, UNKNOWN FUNCTION	HYPOTHETICAL LEUCINE RICH REPEAT PROTEIN;
196	3n90-A	4.4	3.2	111	145	6	UNKNOWN FUNCTION	THYLAKOID LUMENAL 15 KDA PROTEIN 1 CHLOROPLASTIC
197	7crc-B	4.3	6	182	1112	8	PLANT PROTEIN	NAD+ HYDROLASE (NADASE);
198	5aj8-A	4.3	3.4	99	168	11	STRUCTURAL PROTEIN	TUBULIN BINDING COFACTOR C;
199	1z2f-A	4.3	11	107	121	7	ANTIFREEZE PROTEIN	ANTIFREEZE PROTEIN ISOFORM 501;
200	5moy-B	4.1	5.9	92	103	12	HYDROLASE	BOTULINUM NEUROTOXIN TYPE A;
201	7jlu-A	4.1	4.5	177	726	7	IMMUNE SYSTEM	DISEASE RESISTANCE PROTEIN ROQ1;
202	5y31-B	4	7.7	122	511	13	CELL ADHESION	DISINTEGRIN AND METALLOPROTEINASE DOMAIN-CONTAINI
203	1af0-A	4	4	134	471	9	HYDROLASE/HYDROLASE INHIBITOR	SERRATIA PROTEASE;
204	4qrk-A	4	3.9	104	212	9	CELL ADHESION	HYPOTHETICAL PROTEIN;
205	3g06-A	3.9	5.3	121	601	9	LIGASE	SSPH2 (LEUCINE-RICH REPEAT PROTEIN);
206	2o6w-A	3.9	3.3	112	147	8	UNKNOWN FUNCTION	REPEAT FIVE RESIDUE (RFR) PROTEIN OR
207	2qyu-A	3.7	4.7	151	620	9	LIGASE	SECRETED EFFECTOR PROTEIN;
208	5xdm-A	3.7	3.4	86	111	6	CELL CYCLE	PROBABLE SEPTUM SITE-DETERMINING PROTEIN MINC;
209	5uyt-B	3.6	4.4	111	424	16	ANTIFREEZE PROTEIN	ICE-BINDING PROTEIN;
210	2ra8-A	3.4	3.8	127	351	9	STRUCTURAL GENOMICS, UNKNOWN FUNCTION	UNCHARACTERIZED PROTEIN Q64V53_BACFR;
211	6uv7-B	3.4	4.5	92	154	7	UNKNOWN FUNCTION	ALR1298 PROTEIN;
212	7jm0-B	3.3	13.4	94	274	20	TRANSFERASE	AMINOCYCLITOL ACETYLTRANSFERASE APMA;
213	6omx-A	3.2	3.2	92	121	2	UNKNOWN FUNCTION	ALR5209 PROTEIN;
214	1hf2-B	3.1	3.8	90	206	7	CELL DIVISION PROTEIN	SEPTUM SITE-DETERMINING PROTEIN MINC;
215	3loh-E	3.1	6.1	117	825	8	NA	FAB 83-7 HEAVY CHAIN;
216	3sf5-B	3	3.2	102	261	6	CHAPERONE	UREASE ACCESSORY PROTEIN UREF;
217	6qvi-A	3	23.6	101	518	14	DNA BINDING PROTEIN	COMZ;
218	1p9h-A	3	9.5	110	179	6	CELL ADHESION	INVASIN;
219	6f45-D	2.9	6.8	98	248	3	VIRAL PROTEIN	RECEPTOR RECOGNITION PROTEIN;
220	3sb4-A	2.8	5.3	123	329	10	PROTEIN BINDING	HYPOTHETICAL LEUCINE RICH REPEAT PROTEIN;
221	3f1x-A	2.2	13	122	276	8	TRANSFERASE	SERINE ACETYLTRANSFERASE;
222	5yys-A	2.2	12.4	101	811	8	TRANSFERASE	L-FUCOKINASE L-FUCOSE-1-P GUANYLYLTRANSFERASE;
223	6fg7-A	2.1	4.1	106	193	11	PROTEIN BINDING	INACTIVE LRR RECEPTOR-LIKE SERINE/THREONINE-PROTE
224	2z8x-A	2.1	14	103	616	4	HYDROLASE	LIPASE;

### Sheet: Table S4 - C. auris strains ass
Strain	Clade	Assembly_ID	Sequencing_Technology	Assembly_Notes
B8441	I	GCA_002759435.2	PacBio	HGAP v.3, scaffold
B11205	I	GCA_016772135.1	PacBio	Canu v.1.6, complete
B13916	I	GCA_016772235.1	PacBio	Canu v.1.6, complete
B11220*	II	GCA_003013715.2	Oxford Nanopore	Flye v.2.4.2, complete
B11221	III	GCF_002775015.1	PacBio	HGAP v.3, scaffold
B17721	III	GCA_016772175.1	PacBio	Canu v.1.6, complete
B12037	III	GCA_016772215.1	PacBio	Canu v.1.6, complete
B12631	III	GCA_016772195.1	PacBio	Canu v.1.6, complete
B12342	IV	GCA_016772155.1	PacBio	Canu v.1.6, complete
B11245	IV	GCA_008275145.1	Oxford Nanopore	Canu v.1.5, complete
B11243*	IV	GCA_003014415.1	Illumina	Spades v.3.1.1, scaffold
* not used for variable number of tandem repeat (VNTR) analysis presented in Table S5 and Figure S5

### Sheet: Table S5 - Tandem Repeat copy n
	Tandem repeat copy number
Clade / Strain	Hil1	Hil2	Hil3	Hil4
Clade I
B8441	46 (-1, -1)^	21	16	15
B11205	46 (-1, -1)	21	16	15
B13916	46 (-1, -1)	21	16	15
Clade III
B11221	48	20 (-16 aa*)	16	NA
B17721	48	21	16	14 (-1)
B12037	48	NA	16	14 (-1)
B12631	NA	NA	16	14 (-1)
Clade IV
B12342	48	15 (-1, -5)	11 (-1, -4)	15
B11245	NA	15 (-1, -5)	11 (-1, -4)	15
tandem repeats were identified using XSTREAM; see Materials and Methods for parameters
^ (-1, -1) means this sequence contains two deletions relative to the longest allele, each of which is the length of a full repeat unit. (-5) = one deletion covering five lengths of the repeat unit
* deletion of 16 aa, not a full repeat, which is ~44 aa
NA: homolog not identified in the strain's genome by tblastn

### Sheet: Table S6 - PAML site test resul
Models compared	Partition 1-414 nt	Partition 697- 987 nt
M2a vs M1a	Insig.	Insig.
M8 vs M7	Insig.	P < 0.01 p1 = 0.052, ω = 14.926
M8 vs M8a	Insig.	P < 0.01 p1 = 0.052, ω = 14.926
p1 and ω1 values refer to the proportion of sites in the positively selectec alss and the corresponding dN/dS values.

### Sheet: Tabls S7 - Species assembly inf
species	assemblyaccession	assemblystatus	coverage	contign50	scaffoldn50	refseq_category	submissiondate	lastupdatedate	taxid	speciesname
Candida albicans	GCF_000182965.3	Chromosome	700	334280	2231883	representative genome	2016-10-12	2016-12-08	237561	Candida albicans
Candida glabrata	GCA_010111755.1	Chromosome	102	1142525	1142525	na	2020-02-03	2020-02-03	5478	[Candida] glabrata
Candida orthopsilosis	GCF_000315875.1	Chromosome	0	120081	1644167	representative genome	2012-03-14	2017-11-13	1136231	Candida orthopsilosis
Debaryomyces hansenii	GCF_000006445.2	Chromosome	0	993818	2007515	representative genome	2008-09-16	2014-02-07	284592	Debaryomyces hansenii
Kazachstania africana	GCF_000304475.1	Chromosome	20	925516	1026673	representative genome	2012-01-17	2020-06-17	1071382	Kazachstania africana
Kazachstania naganishii	GCF_000348985.1	Chromosome	0	227487	856010	representative genome	2012-09-05	2017-09-27	1071383	Kazachstania naganishii
Lachancea kluyveri	GCA_000149225.2	Chromosome	10.2	1252455	1295560	representative genome	2011-05-12	2021-03-16	226302	Lachancea kluyveri
Naumovozyma castellii	GCF_000237345.1	Chromosome	0	1245273	1245273	representative genome	2011-08-01	2017-07-25	1064592	Naumovozyma castellii
Naumovozyma dairenensis	GCF_000227115.2	Chromosome	0	109578	1230053	representative genome	2012-08-20	2016-11-30	1071378	Naumovozyma dairenensis
Scheffersomyces stipitis	GCA_016859295.1	Chromosome	167	1880751	1880751	na	2021-02-12	2021-02-12	4924	Scheffersomyces stipitis
Candida auris	GCA_008275145.1	Complete Genome	88	2321794	2321794	representative genome	2019-09-05	2019-09-05	498019	[Candida] auris
Candida dubliniensis	GCF_000026945.1	Complete Genome	0	2267510	2267510	representative genome	2009-02-16	2017-12-13	573826	Candida dubliniensis
Kluyveromyces lactis	GCF_000002515.2	Complete Genome	0	1753957	1753957	representative genome	2004-07-02	2012-10-15	28985	Kluyveromyces lactis
Saccharomyces cerevisiae	GCF_000146045.2	Complete Genome	0	924431	924431	reference genome	2014-12-17	2016-11-29	559292	Saccharomyces cerevisiae
Candida bracarensis	GCA_001077315.1	Contig	0	109957	109957	representative genome	2013-08-29	2015-07-13	1279114	[Candida] bracarensis
Candida castellii	GCA_001046935.1	Contig	0	351735	351735	representative genome	2013-08-29	2015-07-06	1279086	[Candida] castellii
Candida duobushaemulonis	GCF_002926085.2	Contig	287	3288798	3288798	representative genome	2018-02-13	2019-05-31	1231522	[Candida] duobushaemulonis
Candida haemuloni	GCF_002926055.2	Contig	191	1730876	1730876	representative genome	2018-02-13	2019-04-10	45357	[Candida] haemuloni
Candida nivariensis	GCA_001046915.1	Contig	0	248381	248381	na	2013-08-29	2015-07-06	1279115	[Candida] nivariensis
Candida parapsilosis	GCF_000182765.1	Contig	0	2091826	2091826	representative genome	2011-10-26	2020-10-30	5480	Candida parapsilosis
Debaryomyces fabryi	GCF_001447935.2	Contig	1000	59311	59311	representative genome	2015-11-25	2020-03-24	58627	Debaryomyces fabryi
Nakaseomyces bacillisporus	GCA_001046975.1	Contig	0	145552	145552	representative genome	2013-08-29	2015-07-06	1279116	Nakaseomyces bacillisporus
Nakaseomyces delphensis	GCA_001039675.1	Contig	100	129090	129090	representative genome	2013-08-29	2015-06-25	1279113	Nakaseomyces delphensis
Candida pseudohaemulonii	GCF_003013735.1	Scaffold	77	541754	641003	representative genome	2018-03-22	2018-04-26	418784	[Candida] pseudohaemulonii
Candida tropicalis	GCF_000006335.3	Scaffold	8.85	221103	1654078	representative genome	2009-06-18	2018-04-11	294747	Candida tropicalis
Clavispora lusitaniae	GCF_000003835.1	Scaffold	0	266609	1874050	representative genome	2009-06-02	2016-11-29	306902	Clavispora lusitaniae
Cyberlindnera jadinii	GCF_001661405.1	Scaffold	110	111555	700888	representative genome	2016-09-15	2017-02-15	983966	Cyberlindnera jadinii
Lodderomyces elongisporus	GCF_000149685.1	Scaffold	0	261145	2011058	representative genome	2007-05-07	2016-11-29	379508	Lodderomyces elongisporus
Metschnikowia bicuspidata	GCF_001664035.1	Scaffold	16	62344	2544904	representative genome	2016-06-17	2016-10-25	869754	Metschnikowia bicuspidata
Meyerozyma guilliermondii	GCF_000149425.1	Scaffold	0	313225	1701016	representative genome	2007-05-08	2016-11-29	294746	Meyerozyma guilliermondii
Spathaspora passalidarum	GCF_000223485.1	Scaffold	43.8	1645821	2071440	representative genome	2011-08-25	2014-03-26	619300	Spathaspora passalidarum
Suhomyces tanzawaensis	GCF_001661415.1	Scaffold	74	183924	1512535	representative genome	2016-09-15	2017-02-15	984487	Suhomyces tanzawaensis
Yamadazyma tenuis	GCF_000223465.1	Scaffold	26.9	382504	1222892	representative genome	2011-08-25	2014-01-23	590646	Yamadazyma tenuis

### Sheet: Table S8 - C. tropicalis new as
refseq_protein	refseq_mRNA	refseq_len	new_len*	SNPs	gaps	new_assembly_nuc	comment
XP_002547764.1	XM_002547718	1405	1405	10	0	CP047869.1	10 SNPs, stop codon present
XP_002550900.1	XM_002550854	665	1566	1	1	CP047874.1	1 SNP and 1bp deletion near annotated stop codon; ORF finder identifies a 1566 aa product
XP_002549927.1	XM_002549881	925	1244	2	1	CP047870.1	2 SNP and 1bp deletion near annotated stop codon; ORF finder identifies a 1244 aa product
XP_002546360.1	XM_002546314	1952	1428	1	1	CP047875.1	1 SNP and 1bp deletion in the middle of the CDS; ORF finder identifies a 1428 aa product
XP_002545452.1	XM_002545406	1383	1383	1	0	CP047871.1	1 SNP, stop codon present
XP_002547620.1	XM_002547574	1689	1689	10	0	CP047869.1	10 SNPs, stop codon present
XP_002547617.1	XM_002547571	827	2346	61	1	CP047869.1	Protein is labeled as "no-right"; poor match towards the C-terminus, 1bp deletion at least; ORF finder identifies a 2346 aa product
XP_002547615.1	XM_002547569	749	370	40	14	CP047869.1	Multiple small indels and SNPs towards the C-terminus; ORF finder identifies a 370 aa product
XP_002545510.1	XM_002545464	656	1990	21	3	CP047871.1	Many SNPs at the C-terminus, 3 single bp indel, stop codon not present, ORF finder identifies a 1990 aa product
XP_002547616.1	XM_002547570	1626	247	321	84	CP047869.1	Poor match in the middle and towards the C-terminus, multiple indels, stop codon not present, ORF finder identifies a 247 aa product
XP_002547904.1	XM_002547858	1038	1038	0	0	CP047872.1	Perfect match
XP_002550128.1	XM_002550082	1230	1230	0	0	CP047870.1	Perfect match
XP_002550768.1	XM_002550722	455	1455	2	0	CP047874.1	two SNPs, stop codon not present, ORF finder identifies a 1455 aa product
XP_002546744.1	XM_002546698	328	328	0	0	CP047872.1	Perfect match
XP_002547891.1	XM_002547845	669	669	0	0	CP047872.1	Perfect match
XP_002550387.1	XM_002550341	588	588	2	0	CP047870.1	two SNPs, stop codon present
* we used "CDS feature" in the BLAST output to assess evidence of different CDS length in the new assembly, and predicted the ORF in the new assembly using NCBI ORFfinder when there is sign of disagreement
